# Within-species variation eclipses between-species differences in *Pan* consolation

**DOI:** 10.1101/2024.07.17.601006

**Authors:** Jake S. Brooker, Christine E. Webb, Stephanie Kordon, Frans B. M. de Waal, Zanna Clay

**Affiliations:** Department of Psychology, Durham University, South Road, Durham, DH1 3LE, UK; Department of Human Evolutionary Biology, Harvard University, 11 Divinity Avenue, Cambridge, MA 02138, USA; Department of Psychology, Emory University, 36 Eagle Row, Atlanta, GA 30322, USA

**Keywords:** bonobo, chimpanzee, consolation, empathy, *Pan*

## Abstract

Empathy and its subcomponents are well documented throughout the animal kingdom, indicating the deep evolutionary origins of this socioemotional capacity. A key behavioural marker of empathy is consolation, or unsolicited bystander affiliation directed towards distressed others. Consolation has been observed in our closest living relatives, bonobos (*Pan paniscus*) and chimpanzees (*P. troglodytes*). However, systematic comparisons are absent, despite potential for interspecific differences. Bonobos are often considered less aggressive, more emotionally sensitive, and more socially tolerant than chimpanzees—key characteristics purported to drive consolation. Furthermore, social and individual factors also appear to drive intraspecific variation in empathy. To address within- and between-species variability in *Pan* consolation, we systematically tested the consolatory tendencies of large sanctuary-living groups of both species. Bonobos and chimpanzees exhibited similar consolation tendencies; however, within-species analyses revealed further similarities and variation. Bonobo consolation was most often directed towards and received by younger individuals, while chimpanzee consolation was most often directed towards close social partners. In addition, males and females of both species showed decreased consolation with age, with some evidence for chimpanzee males consoling more than young females. Our findings support the notion that within-species variation in *Pan* socio-emotional abilities is greater than between-species differences, highlighting the presence of striking behavioural diversity across our two closest cousins.
