## Supplementary material for "Within-species variation eclipses between-species differences in *Pan* consolation": Data and R Code: xapes.txt

species	bystander	victim	ape_ID	group	site	mother	rearing	dob	age	age_cat	sex	rank_cat	swings_t0	rank	elo	socbehavrate	socproxrate	cons_opportunities	consolations	focals
bonobo	bandundu	bandundu	BD	b1	lyb	unknown	orphan		21	A	F	high	10			0.182741117	0.85786802	58	2	40
bonobo	bikoro	bikoro	BIK	b1	lyb	unknown	orphan		5	J	M	low	7			0.130325815	0.604010025	50	1	41
bonobo	elikya	elikya	EK	b1	lyb	Semendwa	mother		13	A	F	high	10			0.145348837	0.430232558	48	3	35
bonobo	katako	katako	KT	b1	lyb	unknown	orphan		14	A	F	medium	10			0.225146199	0.552631579	54	1	36
bonobo	kikwit	kikwit	KW	b1	lyb	unknown	orphan		20	A	M	medium	8			0.136075949	0.360759494	49	0	33
bonobo	kinsele	kinsele	KIS	b1	lyb	unknown	orphan		7	J	M	low	9			0.113553114	0.227106227	47	0	28
bonobo	kinzia	kinzia	KI	b1	lyb	unknown	orphan		8	SA	F	medium	10			0.157051282	0.525641026	44	2	33
bonobo	kitoko	kitoko	KIT	b1	lyb	Waka	mother		3	J	M	high	10			0.166666667	0.517006803	56	8	0
bonobo	lalia	lalia	LAL	b1	lyb	unknown	orphan		6	J	F	low	7			0.093841642	0.521994135	50	3	36
bonobo	likunzi	likunzi	LIK	b1	lyb	Bandundu	mother		2	I	M	high	10			0.182741117	0.85786802	59	11	0
bonobo	lopori	lopori	LOP	b1	lyb	unknown	orphan		8	SA	M	low	10			0.205673759	0.528368794	53	3	30
bonobo	lubi	lubi	LUB	b1	lyb	unknown	orphan		7	J	F	low	9			0.208108108	0.424324324	54	2	38
bonobo	manono	manono	MN	b1	lyb	unknown	orphan		24	A	M	high	10			0.263020833	0.609375	56	0	41
bonobo	matadi	matadi	MA	b1	lyb	unknown	orphan		18	A	M	medium	10			0.227564103	0.53525641	52	1	32
bonobo	moseka	moseka	MOS	b1	lyb	Bandundu	mother		6	J	F	high	10			0.203488372	0.63372093	49	6	35
bonobo	ndjili	ndjili	NDJ	b1	lyb	unknown	orphan		8	SA	F	medium	10			0.158357771	0.492668622	53	4	35
bonobo	opala	opala	OP	b1	lyb	unknown	orphan		23	A	F	high	10			0.296969697	0.693939394	49	2	34
bonobo	oshwe	oshwe	OS	b1	lyb	unknown	orphan		11	SA	M	low	7			0.244047619	0.553571429	55	3	36
bonobo	pole	pole	PO	b1	lyb	Opala	mother		13	A	M	high	10			0.367283951	0.75	50	0	34
bonobo	salonga	salonga	SL	b1	lyb	unknown	orphan		21	A	F	high	10			0.221052632	0.515789474	52	0	39
bonobo	semendwa	semendwa	SW	b1	lyb	unknown	orphan		22	A	F	high	10			0.308860759	0.678481013	56	1	40
bonobo	waka	waka	WK	b1	lyb	unknown	orphan		13	A	F	high	10			0.166666667	0.517006803	54	2	30
bonobo	baraka	baraka	BAR	b2	lyb	Kalina	mother		3	J	F	high	11			0.360097324	0.810218978	40	7	0
bonobo	bolingo	bolingo	BOL	b2	lyb	Kalina	mother		8	SA	M	high	11			0.441595442	0.618233618	33	3	36
bonobo	boma	boma	BM	b2	lyb	unknown	orphan		9	SA	F	medium	12			0.243243243	0.606879607	46	1	42
bonobo	bombo	bombo	BB	b2	lyb	unknown	orphan		10	SA	M	low	12			0.179836512	0.329700272	42	0	37
bonobo	dilolo	dilolo	DL	b2	lyb	unknown	orphan		17	A	M	high	9			0.416666667	0.532051282	15	0	16
bonobo	eleke	eleke	EL	b2	lyb	unknown	orphan		15	A	M	medium	0			0.315555556	0.488888889	31	0	23
bonobo	garamba	garamba	GR	b2	lyb	unknown	orphan		9	SA	M	medium	10			0.230769231	0.433048433	37	1	36
bonobo	kalina	kalina	KL	b2	lyb	unknown	orphan		20	A	F	high	11			0.360097324	0.810218978	44	3	44
bonobo	keza	keza	KZ	b2	lyb	unknown	orphan		30	A	M	medium	6			0.119760479	0.137724551	33	0	34
bonobo	kimya	kimya	KM	b2	lyb	Salonga	mother		8	SA	F	high	11			0.382513661	0.598360656	45	0	37
bonobo	liyaka	liyaka	LY	b2	lyb	Kisantu	mother		8	SA	F	high	12			0.245098039	0.558823529	43	3	42
bonobo	mabali	mabali	MB	b2	lyb	unknown	orphan		15	A	M	medium	12			0.126436782	0.224137931	40	1	36
bonobo	malaika	malaika	ML	b2	lyb	Kalina	mother		11	SA	F	high	12			0.4475	0.705	41	0	41
bonobo	maniema	maniema	MM	b2	lyb	unknown	orphan		16	A	M	low	7			0.056994819	0.080310881	35	0	39
bonobo	minova	minova	MI	b2	lyb	unknown	orphan		8	SA	F	medium	10			0.198910082	0.528610354	40	0	37
bonobo	nyota	nyota	NYO	b2	lyb	Lisala	mother		7	J	F	low	11			0.222222222	0.470899471	48	1	39
bonobo	singi	singi	SI	b2	lyb	unknown	orphan		9	SA	M	low	11			0.082938389	0.154028436	42	0	43
bonobo	boende	boende	BO	b3	lyb	unknown	orphan		18	A	M	n/a	10			NA	NA	NA	NA	NA
bonobo	chibombo	chibombo	CH	b3	lyb	unknown	orphan		13	A	M	n/a	12			NA	NA	NA	NA	NA
bonobo	elonga	elonga	ELO	b3	lyb	Likasi	mother		6	J	F	n/a	12			NA	NA	NA	NA	NA
bonobo	fizi	fizi	FZ	b3	lyb	unknown	orphan		18	A	M	n/a	12			NA	NA	NA	NA	NA
bonobo	isiro	isiro	IS	b3	lyb	unknown	orphan		21	A	F	n/a	12			NA	NA	NA	NA	NA
bonobo	kinshasa	kinshasa	KN	b3	lyb	unknown	orphan		14	A	F	n/a	12			NA	NA	NA	NA	NA
bonobo	likasi	likasi	LI	b3	lyb	unknown	orphan		17	A	F	n/a	12			NA	NA	NA	NA	NA
bonobo	lomako	lomako	LK	b3	lyb	unknown	orphan		11	SA	M	n/a	11			NA	NA	NA	NA	NA
bonobo	makali	makali	MK	b3	lyb	unknown	orphan		36	A	M	n/a	12			NA	NA	NA	NA	NA
bonobo	minzoto	minzoto	MIN	b3	lyb	Tshilomba	orphan		4	J	F	n/a	12			NA	NA	NA	NA	NA
bonobo	mobondisi	mobondisi	MOL	b3	lyb	Kinshasa	mother		3	J	F	n/a	12			NA	NA	NA	NA	NA
bonobo	moyi	moyi	MO	b3	lyb	Tshilomba	mother		11	SA	M	n/a	12			NA	NA	NA	NA	NA
bonobo	sanza	sanza	SZ	b3	lyb	Tshilomba	mother		8	SA	F	n/a	12			NA	NA	NA	NA	NA
bonobo	tshilomba	tshilomba	TS	b3	lyb	unknown	orphan		30	A	F	n/a	11			NA	NA	NA	NA	NA
chimpanzee	bj	bj	BJ	c1	cwo	Big Jane	mother	03/07/2007	12	A	F	medium	11			NA	NA	NA	NA	NA
chimpanzee	bob	bob	BOB	c1	cwo	Big Jane	mother	18/04/2001	18	A	M	high	11			NA	NA	NA	NA	NA
chimpanzee	booboo	booboo	BOO	c1	cwo	unknown	orphan	01/01/1982	37	A	M	high	1			NA	NA	NA	NA	NA
chimpanzee	brenda	brenda	BR	c1	cwo	Bella	mother	22/08/1995	23	A	F	medium	8			NA	NA	NA	NA	NA
chimpanzee	chrissie	chrissie	CS	c1	cwo	Cleo	mother	14/12/2006	12	A	F	medium	11			NA	NA	NA	NA	NA
chimpanzee	genny	genny	GE	c1	cwo	Girly	mother	19/02/1997	22	A	F	high	10			NA	NA	NA	NA	NA
chimpanzee	gerard	gerard	GD	c1	cwo	Girly	mother	14/04/2002	16	A	M	high	12			NA	NA	NA	NA	NA
chimpanzee	girly	girly	GI	c1	cwo	unknown	orphan	01/01/1982	37	A	F	high	11			NA	NA	NA	NA	NA
chimpanzee	gloria	gloria	GL	c1	cwo	Genny	mother	15/02/2016	3	J	F	high	10			NA	NA	NA	NA	NA
chimpanzee	gonzaga	gonzaga	GO	c1	cwo	Genny	mother	02/05/2008	11	SA	F	low	12			NA	NA	NA	NA	NA
chimpanzee	ian	ian	IA	c1	cwo	Ilse	mother	25/01/2015	4	J	M	medium	12			NA	NA	NA	NA	NA
chimpanzee	ida	ida	ID	c1	cwo	Ingrid	mother	12/03/2016	3	J	F	low	11			NA	NA	NA	NA	NA
chimpanzee	ilse	ilse	IL	c1	cwo	Ingrid	mother	07/05/2002	16	A	F	medium	9			NA	NA	NA	NA	NA
chimpanzee	ingrid	ingrid	IG	c1	cwo	Liza	mother	01/01/1991	28	A	F	low	9			NA	NA	NA	NA	NA
chimpanzee	innocentia	innocentia	IN	c1	cwo	Ingrid	mother	10/01/2007	12	A	F	low	9			NA	NA	NA	NA	NA
chimpanzee	irene	irene	IR	c1	cwo	Ingrid	mother	02/11/2012	6	J	F	low	11			NA	NA	NA	NA	NA
chimpanzee	pal	pal	PL	c1	cwo	unknown	orphan	01/01/1981	38	A	M	high	3			NA	NA	NA	NA	NA
chimpanzee	rachel	rachel	RA	c1	cwo	Renate	mother	26/08/2012	6	J	F	low	11			NA	NA	NA	NA	NA
chimpanzee	regina	regina	RE	c1	cwo	Renate	mother	21/12/2006	12	A	F	low	12			NA	NA	NA	NA	NA
chimpanzee	renate	renate	RN	c1	cwo	Rita	mother	10/01/1997	22	A	F	high	10			NA	NA	NA	NA	NA
chimpanzee	ricky	ricky	RI	c1	cwo	Renate	mother	24/05/2018	1	I	M	high	10			NA	NA	NA	NA	NA
chimpanzee	rita	rita	RT	c1	cwo	unknown	orphan	01/01/1983	36	A	F	medium	5			NA	NA	NA	NA	NA
chimpanzee	rogers	rogers	RO	c1	cwo	Rita	mother	19/09/2017	1	I	M	medium	5			NA	NA	NA	NA	NA
chimpanzee	rusty	rusty	RU	c1	cwo	Rita	mother	14/10/2006	12	A	M	high	10			NA	NA	NA	NA	NA
chimpanzee	tobar	tobar	TB	c1	cwo	unknown	orphan	01/01/1982	37	A	M	high	6			NA	NA	NA	NA	NA
chimpanzee	camilla	camilla	CM	c2	cwo	Carol	mother	11/11/2017	1	I	F	medium	9	N	N	0.27058824	0.76470588	112	2	10
chimpanzee	carol	carol	CA	c2	cwo	Coco	mother	06/12/1996	22	A	F	medium	9	20	866	0.03603604	0.72972973	110	0	13
chimpanzee	charity	charity	CR	c2	cwo	Carol	mother	13/08/2007	11	SA	F	low	10	17	905	0.03401361	0.16326531	144	6	16
chimpanzee	chitalu	chitalu	CT	c2	cwo	Claire	mother	18/01/2014	5	J	F	medium	9	N	N	0.18103448	0.62931034	112	3	13
chimpanzee	claire	claire	CL	c2	cwo	Coco	mother	15/05/2002	16	A	F	medium	11	16	977	0.07692308	0.55555556	111	2	14
chimpanzee	coco	coco	CO	c2	cwo	unknown	orphan	01/01/1985	34	A	F	medium	3	N	N	0.03157895	0.65263158	109	0	10
chimpanzee	daisey	daisey	DS	c2	cwo	Diana	mother	17/10/2004	14	A	F	medium	10	30	510	0.08275862	0.40689655	140	0	16
chimpanzee	danny	danny	DA	c2	cwo	Dora	mother	23/04/2012	6	J	M	high	11	N	N	0.29166667	0.51388889	99	11	16
chimpanzee	david	david	DV	c2	cwo	Diana	mother	12/09/2001	17	A	M	high	10	5	1744	0.04901961	0.5	102	2	11
chimpanzee	debbie	debbie	DE	c2	cwo	Donna	mother	11/12/2001	17	A	F	medium	11	18	879	0.10429448	0.61349693	141	4	18
chimpanzee	diana	diana	DI	c2	cwo	unknown	orphan	01/01/1991	28	A	F	medium	9	28	528	0.01136364	0.51136364	146	4	10
chimpanzee	diz	diz	DZ	c2	cwo	Diana	mother	12/10/2007	11	SA	F	medium	9	13	1064	0.18181818	0.52272727	125	2	16
chimpanzee	dolly	dolly	DY	c2	cwo	Dora	mother	28/10/1996	22	A	F	high	10	11	1199	0.21212121	0.68686869	97	0	11
chimpanzee	don	don	DN	c2	cwo	Debbie	mother	01/12/2015	3	J	M	medium	11	N	N	0.2027972	0.56643357	150	6	16
chimpanzee	dora	dora	DR	c2	cwo	unknown	orphan	01/01/1989	30	A	F	high	11	N	N	0.10483871	0.80645161	104	1	14
chimpanzee	doug	doug	DO	c2	cwo	Dora	mother	19/01/2003	16	A	M	high	10	1	2221	0.22727273	0.87272727	81	2	12
chimpanzee	little jacky	little jacky	JK	c2	cwo	Little Judy	mother	22/03/2012	7	J	M	low	11	22	709	0.06040268	0.40939597	146	8	16
chimpanzee	little jane	little jane	JA	c2	cwo	unknown	orphan	01/01/1985	34	A	F	low	11	29	526	0.14685315	0.92307692	102	0	15
chimpanzee	little jenkins	little jenkins	JE	c2	cwo	Little Jane	mother	19/02/2007	12	A	F	low	11	33	389	0.11888112	0.81818182	151	1	15
chimpanzee	little joey	little joey	JO	c2	cwo	Little Jane	mother	13/08/2017	1	I	M	low	11	N	N	0.32394366	0.83098592	114	7	16
chimpanzee	little jones	little jones	JN	c2	cwo	Little Jane	mother	16/09/2010	8	SA	M	low	11	26	547	0.16339869	0.76470588	131	6	16
chimpanzee	little judy	little judy	JU	c2	cwo	Little Jane	mother	16/05/1995	23	A	F	low	11	23	593	0.12765957	0.70921986	147	5	15
chimpanzee	long john	long john	JH	c2	cwo	Little Judy	mother	07/11/2006	12	A	M	medium	11	15	988	0.11409396	0.38926174	109	2	16
chimpanzee	maggie	maggie	MG	c2	cwo	unknown	orphan	01/01/1986	33	A	F	high	10	12	1157	0.1875	0.60416667	100	0	11
chimpanzee	martin	martin	MR	c2	cwo	Misha	mother	14/04/2012	6	J	M	low	11	19	868	0.07643312	0.29936306	150	6	17
chimpanzee	mary	mary	MAR	c2	cwo	Masya	mother	04/09/2005	13	A	F	low	6	34	87	0.00680272	0.31972789	145	0	17
chimpanzee	masya	masya	MS	c2	cwo	unknown	orphan	01/01/1991	28	A	F	low	0	27	542	0.6	0.975	32	0	4
chimpanzee	max	max	MX	c2	cwo	Misha	mother	29/08/2006	12	A	M	medium	11	8	1384	0.025	0.175	140	0	17
chimpanzee	maxine	maxine	MXI	c2	cwo	Misha	mother	19/05/2001	17	A	F	low	11	32	394	0.03846154	0.30769231	150	0	16
chimpanzee	may	may	MY	c2	cwo	Maggie	mother	20/11/2012	6	J	F	high	11	N	N	0.2	0.5	106	4	18
chimpanzee	merial	merial	ME	c2	cwo	Maggie	mother	10/11/2017	1	I	F	high	10	N	N	0.17204301	0.72043011	101	1	10
chimpanzee	mikey	mikey	MIK	c2	cwo	unknown	orphan	01/01/1988	31	A	M	medium	0	N	N	0	0.43333333	13	0	3
chimpanzee	misha	misha	MH	c2	cwo	unknown	orphan	01/01/1988	31	A	F	low	11	25	562	0.10240964	0.41566265	146	0	17
chimpanzee	moyo	moyo	MOY	c2	cwo	Maggie	mother	15/08/2007	11	SA	M	high	10	6	1581	0.10416667	0.38888889	95	3	16
chimpanzee	mumba	mumba	MU	c2	cwo	Masya	mother	11/05/2016	2	I	M	low	0	N	N	0.07142857	0.96428571	32	0	3
chimpanzee	nancy	nancy	NY	c2	cwo	Nina	mother	29/08/2016	2	I	F	medium	7	N	N	0.43165468	0.76978417	101	2	16
chimpanzee	nikkie	nikkie	NK	c2	cwo	Noel	mother	12/11/1997	21	SA	F	high	9	10	1271	0.02758621	0.4	120	1	15
chimpanzee	nina	nina	NI	c2	cwo	Noel	mother	21/03/2003	16	A	F	medium	11	14	1006	0.1958042	0.68531469	99	1	16
chimpanzee	noel	noel	NO	c2	cwo	unknown	orphan	01/01/1977	42	A	F	medium	6	N	N	0.08510638	0.35460993	100	0	16
chimpanzee	pan	pan	PA	c2	cwo	unknown	orphan	01/01/1989	30	A	M	high	10	4	1815	0.11	0.57	91	0	11
chimpanzee	pippa	pippa	PI	c2	cwo	unknown	orphan	01/01/1989	30	A	F	high	8	9	1380	0.03703704	0.37037037	125	2	17
chimpanzee	tess	tess	TE	c2	cwo	Tina	mother	26/08/1998	20	A	F	low	11	24	569	0.11111111	0.66666667	136	1	18
chimpanzee	tilly	tilly	TI	c2	cwo	Trixie	mother	24/01/2001	18	A	F	low	8	31	440	0.12056738	0.63120567	141	0	15
chimpanzee	tina	tina	TN	c2	cwo	Tess	mother	10/05/2015	3	J	F	low	11	N	N	0.20689655	0.5862069	155	14	15
chimpanzee	tom	tom	TO	c2	cwo	Tilly	mother	11/02/2015	4	J	M	low	4	N	N	0.25	0.43548387	150	6	14
chimpanzee	trixie	trixie	TR	c2	cwo	unknown	orphan	01/01/1990	29	A	F	low	6	21	766	0.04347826	0.4173913	149	0	13
chimpanzee	victoria	victoria	VC	c2	cwo	Violet	mother	08/04/2018	0	I	F	high	8	N	N	0.475	0.925	125	0	9
chimpanzee	violet	violet	VI	c2	cwo	unknown	orphan	01/01/1991	28	A	F	high	8	7	1452	0.1122449	0.86734694	109	3	11
chimpanzee	vis	vis	VS	c2	cwo	Violet	mother	05/04/2004	14	A	M	high	8	2	2162	0.00925926	0.5462963	72	0	11
chimpanzee	zsabu	zsabu	ZS	c2	cwo	unknown	orphan	01/01/1990	29	A	M	high	11	3	1919	0.01	0.34	79	1	13
