## Supplementary material for "Within-species variation eclipses between-species differences in *Pan* consolation": Data and R Code: xevent.txt

consolation_contact	species	bystanders	aggressor	victim	event_id	consolation_contact_count	species.chimpanzee	z.bystanders	group
1	bonobo	21	none	lubi	b11	1	0	-0.465282501	b1
1	bonobo	21	none	moseka	b110	1	0	-0.465282501	b1
1	bonobo	21	none	kinsele	b111	1	0	-0.465282501	b1
1	bonobo	21	none	lalia	b112	1	0	-0.465282501	b1
1	bonobo	19	none	moseka	b113	4	0	-0.611544426	b1
0	bonobo	20	opala	kinzia	b114	0	0	-0.538413464	b1
0	bonobo	20	opala	waka	b115	0	0	-0.538413464	b1
0	bonobo	15	opala	lopori	b116	0	0	-0.904068277	b1
1	bonobo	21	none	manono	b117	1	0	-0.465282501	b1
1	bonobo	20	kinzia	kinsele	b118	2	0	-0.538413464	b1
1	bonobo	16	salonga	moseka	b119	2	0	-0.830937314	b1
0	bonobo	20	kinzia	lalia	b12	0	0	-0.538413464	b1
0	bonobo	19	none	matadi	b120	0	0	-0.611544426	b1
1	bonobo	21	none	lopori	b121	3	0	-0.465282501	b1
0	bonobo	17	none	kinsele	b122	0	0	-0.757806352	b1
1	bonobo	19	none	kitoko	b123	2	0	-0.611544426	b1
1	bonobo	17	none	moseka	b124	2	0	-0.757806352	b1
0	bonobo	16	none	kinsele	b125	0	0	-0.830937314	b1
1	bonobo	19	none	bikoro	b126	1	0	-0.611544426	b1
1	bonobo	19	none	lopori	b127	3	0	-0.611544426	b1
0	bonobo	17	semendwa	lopori	b128	0	0	-0.757806352	b1
0	bonobo	21	none	moseka	b129	0	0	-0.465282501	b1
0	bonobo	20	katako	kinsele	b13	0	0	-0.538413464	b1
0	bonobo	19	katako	lubi	b130	0	0	-0.611544426	b1
1	bonobo	15	none	likunzi	b131	1	0	-0.904068277	b1
0	bonobo	12	elikya	oshwe	b132	0	0	-1.123461165	b1
1	bonobo	11	none	moseka	b133	1	0	-1.196592127	b1
0	bonobo	7	kinzia	lopori	b134	0	0	-1.489115978	b1
0	bonobo	13	salonga	ndjili	b135	0	0	-1.050330202	b1
1	bonobo	18	none	moseka	b136	1	0	-0.684675389	b1
1	bonobo	15	salonga	lopori	b137	1	0	-0.904068277	b1
1	bonobo	21	none	lalia	b138	1	0	-0.465282501	b1
1	bonobo	21	none	bandundu	b139	2	0	-0.465282501	b1
1	bonobo	21	none	kinzia	b14	1	0	-0.465282501	b1
0	bonobo	19	none	manono	b140	0	0	-0.611544426	b1
1	bonobo	17	matadi	opala	b141	1	0	-0.757806352	b1
1	bonobo	20	none	elikya	b142	2	0	-0.538413464	b1
1	bonobo	13	none	bikoro	b143	2	0	-1.050330202	b1
1	bonobo	18	none	bandundu	b144	1	0	-0.684675389	b1
1	bonobo	16	moseka	lubi	b145	2	0	-0.830937314	b1
1	bonobo	20	semendwa	kinsele	b146	1	0	-0.538413464	b1
1	bonobo	11	none	likunzi	b147	1	0	-1.196592127	b1
0	bonobo	21	none	manono	b148	0	0	-0.465282501	b1
0	bonobo	17	elikya	oshwe	b149	0	0	-0.757806352	b1
0	bonobo	20	salonga	kinsele	b15	0	0	-0.538413464	b1
0	bonobo	20	katako	kinzia	b150	0	0	-0.538413464	b1
0	bonobo	20	manono	oshwe	b151	0	0	-0.538413464	b1
1	bonobo	15	katako	kinsele	b152	1	0	-0.904068277	b1
0	bonobo	13	opala	katako	b153	0	0	-1.050330202	b1
1	bonobo	9	elikya	bandundu	b154	1	0	-1.342854053	b1
0	bonobo	15	elikya	katako	b155	0	0	-0.904068277	b1
1	bonobo	21	none	kinzia	b156	1	0	-0.465282501	b1
0	bonobo	20	elikya	moseka	b157	0	0	-0.538413464	b1
1	bonobo	19	none	bikoro	b158	2	0	-0.611544426	b1
1	bonobo	18	none	waka	b159	1	0	-0.684675389	b1
0	bonobo	20	salonga	waka	b16	0	0	-0.538413464	b1
1	bonobo	21	none	moseka	b160	1	0	-0.465282501	b1
1	bonobo	21	none	kinsele	b161	1	0	-0.465282501	b1
1	bonobo	21	none	oshwe	b162	2	0	-0.465282501	b1
1	bonobo	21	none	lalia	b163	1	0	-0.465282501	b1
0	bonobo	12	kinzia	kinsele	b164	0	0	-1.123461165	b1
0	bonobo	21	none	lopori	b17	0	0	-0.465282501	b1
0	bonobo	20	none	moseka	b18	0	0	-0.538413464	b1
1	bonobo	16	elikya	moseka	b19	1	0	-0.830937314	b1
0	bonobo	17	none	singi	b21	0	0	-0.757806352	b2
0	bonobo	12	dilolo	bombo	b210	0	0	-1.123461165	b2
1	bonobo	12	dilolo	kimya	b211	1	0	-1.123461165	b2
0	bonobo	10	dilolo	bombo	b212	0	0	-1.26972309	b2
0	bonobo	9	dilolo	singi	b213	0	0	-1.342854053	b2
0	bonobo	16	bolingo	minova	b214	0	0	-0.830937314	b2
1	bonobo	13	kimya	minova	b215	1	0	-1.050330202	b2
0	bonobo	12	bolingo	garamba	b216	0	0	-1.123461165	b2
0	bonobo	13	malaika	singi	b217	0	0	-1.050330202	b2
1	bonobo	12	liyaka	nyota	b218	1	0	-1.123461165	b2
0	bonobo	13	bolingo	garamba	b219	0	0	-1.050330202	b2
0	bonobo	15	kalina	liyaka	b22	0	0	-0.904068277	b2
0	bonobo	13	kalina	singi	b220	0	0	-1.050330202	b2
0	bonobo	11	bolingo	nyota	b221	0	0	-1.196592127	b2
1	bonobo	11	bolingo	garamba	b222	1	0	-1.196592127	b2
0	bonobo	8	mabali	bombo	b223	0	0	-1.415985015	b2
0	bonobo	8	liyaka	bombo	b224	0	0	-1.415985015	b2
1	bonobo	10	none	baraka	b225	1	0	-1.26972309	b2
0	bonobo	12	liyaka	boma	b226	0	0	-1.123461165	b2
0	bonobo	11	none	eleke	b227	0	0	-1.196592127	b2
1	bonobo	10	minova	baraka	b228	2	0	-1.26972309	b2
1	bonobo	12	none	baraka	b229	1	0	-1.123461165	b2
1	bonobo	15	none	boma	b23	2	0	-0.904068277	b2
0	bonobo	13	bolingo	nyota	b230	0	0	-1.050330202	b2
0	bonobo	14	bolingo	bombo	b231	0	0	-0.97719924	b2
0	bonobo	11	none	maniema	b232	0	0	-1.196592127	b2
1	bonobo	13	bolingo	minova	b233	1	0	-1.050330202	b2
0	bonobo	14	none	eleke	b234	0	0	-0.97719924	b2
1	bonobo	10	none	minova	b235	1	0	-1.26972309	b2
0	bonobo	13	bolingo	garamba	b236	0	0	-1.050330202	b2
0	bonobo	12	none	garamba	b237	0	0	-1.123461165	b2
1	bonobo	15	none	mabali	b238	1	0	-0.904068277	b2
0	bonobo	14	none	maniema	b239	0	0	-0.97719924	b2
0	bonobo	15	kalina	boma	b24	0	0	-0.904068277	b2
0	bonobo	13	bolingo	bombo	b240	0	0	-1.050330202	b2
1	bonobo	13	malaika	garamba	b241	1	0	-1.050330202	b2
0	bonobo	13	none	garamba	b242	0	0	-1.050330202	b2
0	bonobo	13	bolingo	minova	b243	0	0	-1.050330202	b2
1	bonobo	16	none	baraka	b244	1	0	-0.830937314	b2
1	bonobo	17	none	baraka	b245	1	0	-0.757806352	b2
0	bonobo	14	bolingo	garamba	b246	0	0	-0.97719924	b2
0	bonobo	15	singi	maniema	b247	0	0	-0.904068277	b2
1	bonobo	14	singi	keza	b248	1	0	-0.97719924	b2
1	bonobo	13	malaika	garamba	b249	1	0	-1.050330202	b2
1	bonobo	15	eleke	singi	b25	1	0	-0.904068277	b2
0	bonobo	13	liyaka	kimya	b250	0	0	-1.050330202	b2
1	bonobo	15	none	baraka	b251	1	0	-0.904068277	b2
0	bonobo	6	none	baraka	b252	0	0	-1.56224694	b2
0	bonobo	15	dilolo	bolingo	b26	0	0	-0.904068277	b2
0	bonobo	9	dilolo	garamba	b27	0	0	-1.342854053	b2
0	bonobo	13	bolingo	minova	b28	0	0	-1.050330202	b2
0	bonobo	13	dilolo	bombo	b29	0	0	-1.050330202	b2
0	chimpanzee	45	pan	violet	c2100	0	1	1.289860601	c2
1	chimpanzee	21	pippa	misha	c2101	3	1	-0.465282501	c2
0	chimpanzee	45	doug	carol	c2102	0	1	1.289860601	c2
1	chimpanzee	23	none	tess	c2103	1	1	-0.319020576	c2
1	chimpanzee	45	pan	little jane	c2104	3	1	1.289860601	c2
0	chimpanzee	45	zsabu	diana	c2105	0	1	1.289860601	c2
1	chimpanzee	45	vis	carol	c2106	4	1	1.289860601	c2
0	chimpanzee	16	maxine	trixie	c2107	0	1	-0.830937314	c2
1	chimpanzee	16	max	debbie	c2108	1	1	-0.830937314	c2
1	chimpanzee	45	vis	don	c2109	1	1	1.289860601	c2
1	chimpanzee	20	masya	debbie	c211	1	1	-0.538413464	c2
1	chimpanzee	22	pippa	misha	c2110	2	1	-0.392151539	c2
0	chimpanzee	45	doug	violet	c2114	0	1	1.289860601	c2
1	chimpanzee	45	doug	little jane	c2115	3	1	1.289860601	c2
0	chimpanzee	45	pippa	chitalu	c2116	0	1	1.289860601	c2
0	chimpanzee	45	vis	moyo	c2117	0	1	1.289860601	c2
1	chimpanzee	45	dolly	coco	c2119	1	1	1.289860601	c2
1	chimpanzee	45	vis	debbie	c2120	1	1	1.289860601	c2
0	chimpanzee	45	vis	little jenkins	c2121	0	1	1.289860601	c2
0	chimpanzee	21	none	tess	c2123	0	1	-0.465282501	c2
1	chimpanzee	23	pan	little jane	c2124	2	1	-0.319020576	c2
1	chimpanzee	45	tess	maxine	c2125	2	1	1.289860601	c2
0	chimpanzee	9	diz	martin	c2126	0	1	-1.342854053	c2
1	chimpanzee	12	dolly	tess	c2127	1	1	-1.123461165	c2
0	chimpanzee	20	max	charity	c2129	0	1	-0.538413464	c2
1	chimpanzee	23	pippa	debbie	c2130	3	1	-0.319020576	c2
0	chimpanzee	44	vis	nina	c2131	0	1	1.216729639	c2
0	chimpanzee	21	max	little jacky	c2132	0	1	-0.465282501	c2
0	chimpanzee	32	david	diz	c2135	0	1	0.339158087	c2
0	chimpanzee	35	david	claire	c2136	0	1	0.558550975	c2
0	chimpanzee	45	david	tess	c2137	0	1	1.289860601	c2
1	chimpanzee	46	none	misha	c2138	3	1	1.362991564	c2
1	chimpanzee	20	violet	tess	c2139	1	1	-0.538413464	c2
0	chimpanzee	16	violet	martin	c214	0	1	-0.830937314	c2
1	chimpanzee	20	max	tilly	c2140	1	1	-0.538413464	c2
1	chimpanzee	45	doug	charity	c2141	1	1	1.289860601	c2
0	chimpanzee	45	vis	little jacky	c2142	0	1	1.289860601	c2
0	chimpanzee	32	vis	pippa	c2143	0	1	0.339158087	c2
1	chimpanzee	45	doug	debbie	c2144	2	1	1.289860601	c2
0	chimpanzee	21	david	little jenkins	c2145	0	1	-0.465282501	c2
0	chimpanzee	21	tess	martin	c2146	0	1	-0.465282501	c2
1	chimpanzee	45	david	little judy	c2147	1	1	1.289860601	c2
0	chimpanzee	22	diz	charity	c2148	0	1	-0.392151539	c2
0	chimpanzee	32	violet	tess	c2149	0	1	0.339158087	c2
1	chimpanzee	45	diz	little jane	c2151	2	1	1.289860601	c2
1	chimpanzee	45	pan	tess	c2152	3	1	1.289860601	c2
1	chimpanzee	22	diz	misha	c2153	2	1	-0.392151539	c2
1	chimpanzee	8	none	tina	c2154	2	1	-1.415985015	c2
0	chimpanzee	45	pippa	dolly	c2155	0	1	1.289860601	c2
1	chimpanzee	22	tilly	daisey	c2156	1	1	-0.392151539	c2
0	chimpanzee	45	violet	little jacky	c2158	0	1	1.289860601	c2
0	chimpanzee	44	zsabu	little jones	c2159	0	1	1.216729639	c2
1	chimpanzee	25	doug	little judy	c2160	1	1	-0.172758651	c2
1	chimpanzee	44	doug	david	c2161	2	1	1.216729639	c2
1	chimpanzee	45	pan	daisey	c2162	1	1	1.289860601	c2
0	chimpanzee	45	dolly	little jones	c2164	0	1	1.289860601	c2
1	chimpanzee	45	pan	little judy	c2165	1	1	1.289860601	c2
0	chimpanzee	45	pan	violet	c2166	0	1	1.289860601	c2
1	chimpanzee	27	diz	tess	c2168	1	1	-0.026496726	c2
0	chimpanzee	46	doug	little jones	c217	0	1	1.362991564	c2
1	chimpanzee	45	vis	david	c2170	1	1	1.289860601	c2
1	chimpanzee	22	pan	trixie	c2172	1	1	-0.392151539	c2
0	chimpanzee	24	david	nikkie	c2175	0	1	-0.245889613	c2
1	chimpanzee	45	pan	little jones	c2176	1	1	1.289860601	c2
0	chimpanzee	45	zsabu	martin	c2180	0	1	1.289860601	c2
1	chimpanzee	45	vis	little jane	c2181	3	1	1.289860601	c2
0	chimpanzee	45	martin	little jones	c2182	0	1	1.289860601	c2
0	chimpanzee	27	diz	misha	c2183	0	1	-0.026496726	c2
0	chimpanzee	25	david	tess	c2184	0	1	-0.172758651	c2
1	chimpanzee	35	tilly	long john	c2186	1	1	0.558550975	c2
0	chimpanzee	45	doug	violet	c2187	0	1	1.289860601	c2
0	chimpanzee	27	diz	misha	c2188	0	1	-0.026496726	c2
0	chimpanzee	46	vis	pippa	c219	0	1	1.362991564	c2
0	chimpanzee	46	none	max	c2190	0	1	1.362991564	c2
0	chimpanzee	45	vis	tilly	c2191	0	1	1.289860601	c2
1	chimpanzee	19	nikkie	diz	c2192	1	1	-0.611544426	c2
0	chimpanzee	40	david	max	c2193	0	1	0.924205788	c2
1	chimpanzee	40	max	little jane	c2195	1	1	0.924205788	c2
1	chimpanzee	45	doug	violet	c2196	2	1	1.289860601	c2
0	chimpanzee	22	none	martin	c2197	0	1	-0.392151539	c2
0	chimpanzee	45	david	moyo	c2198	0	1	1.289860601	c2
0	chimpanzee	25	david	martin	c220	0	1	-0.172758651	c2
1	chimpanzee	22	violet	tess	c2200	1	1	-0.392151539	c2
1	chimpanzee	45	moyo	tilly	c2201	1	1	1.289860601	c2
1	chimpanzee	42	debbie	charity	c2202	1	1	1.070467714	c2
0	chimpanzee	31	pippa	diz	c2204	0	1	0.266027125	c2
0	chimpanzee	45	vis	violet	c2205	0	1	1.289860601	c2
1	chimpanzee	22	vis	diana	c2206	3	1	-0.392151539	c2
0	chimpanzee	45	doug	violet	c2209	0	1	1.289860601	c2
1	chimpanzee	46	none	little judy	c2210	1	1	1.362991564	c2
1	chimpanzee	45	violet	max	c2211	3	1	1.289860601	c2
0	chimpanzee	45	long john	mary	c2212	0	1	1.289860601	c2
0	chimpanzee	25	david	daisey	c2213	0	1	-0.172758651	c2
1	chimpanzee	45	pan	diz	c2214	2	1	1.289860601	c2
0	chimpanzee	45	doug	moyo	c2215	0	1	1.289860601	c2
0	chimpanzee	23	dolly	tilly	c2217	0	1	-0.319020576	c2
1	chimpanzee	45	pan	tess	c2218	2	1	1.289860601	c2
0	chimpanzee	46	doug	long john	c222	0	1	1.362991564	c2
0	chimpanzee	45	little jones	charity	c2220	0	1	1.289860601	c2
1	chimpanzee	45	david	little jane	c2221	2	1	1.289860601	c2
1	chimpanzee	45	zsabu	pippa	c2222	3	1	1.289860601	c2
0	chimpanzee	45	zsabu	debbie	c2223	0	1	1.289860601	c2
0	chimpanzee	45	danny	mary	c2224	0	1	1.289860601	c2
1	chimpanzee	26	none	maxine	c2225	1	1	-0.099627688	c2
1	chimpanzee	45	violet	maggie	c2228	1	1	1.289860601	c2
1	chimpanzee	33	moyo	charity	c2229	1	1	0.41228905	c2
1	chimpanzee	43	long john	tess	c2230	1	1	1.143598676	c2
0	chimpanzee	42	maggie	misha	c2231	0	1	1.070467714	c2
0	chimpanzee	46	none	diana	c2232	0	1	1.362991564	c2
1	chimpanzee	45	danny	tina	c2233	1	1	1.289860601	c2
1	chimpanzee	31	tina	chitalu	c2234	2	1	0.266027125	c2
0	chimpanzee	31	pan	tess	c2235	0	1	0.266027125	c2
0	chimpanzee	43	vis	nikkie	c2236	0	1	1.143598676	c2
1	chimpanzee	45	little jones	mary	c2237	3	1	1.289860601	c2
0	chimpanzee	45	vis	pippa	c2239	0	1	1.289860601	c2
0	chimpanzee	26	david	long john	c225	0	1	-0.099627688	c2
0	chimpanzee	46	vis	david	c226	0	1	1.362991564	c2
0	chimpanzee	17	david	little judy	c227	0	1	-0.757806352	c2
0	chimpanzee	46	pan	pippa	c228	0	1	1.362991564	c2
0	chimpanzee	30	moyo	misha	c229	0	1	0.192896162	c2
0	chimpanzee	46	doug	nikkie	c233	0	1	1.362991564	c2
0	chimpanzee	23	diz	mary	c235	0	1	-0.319020576	c2
1	chimpanzee	22	pippa	tess	c238	1	1	-0.392151539	c2
0	chimpanzee	46	dolly	mary	c239	0	1	1.362991564	c2
1	chimpanzee	22	pippa	long john	c240	1	1	-0.392151539	c2
0	chimpanzee	15	david	tess	c243	0	1	-0.904068277	c2
1	chimpanzee	46	vis	misha	c249	2	1	1.362991564	c2
0	chimpanzee	31	david	diz	c252	0	1	0.266027125	c2
1	chimpanzee	48	max	little jane	c253	3	1	1.509253489	c2
0	chimpanzee	48	vis	max	c254	0	1	1.509253489	c2
0	chimpanzee	48	pan	long john	c255	0	1	1.509253489	c2
1	chimpanzee	48	vis	david	c257	3	1	1.509253489	c2
0	chimpanzee	48	pippa	max	c258	0	1	1.509253489	c2
0	chimpanzee	20	david	little judy	c262	0	1	-0.538413464	c2
1	chimpanzee	22	violet	tilly	c264	1	1	-0.392151539	c2
0	chimpanzee	23	tess	martin	c265	0	1	-0.319020576	c2
0	chimpanzee	24	pippa	diz	c266	0	1	-0.245889613	c2
0	chimpanzee	48	david	little jane	c267	0	1	1.509253489	c2
1	chimpanzee	48	pippa	misha	c268	1	1	1.509253489	c2
0	chimpanzee	48	vis	little jenkins	c271	0	1	1.509253489	c2
1	chimpanzee	48	dolly	debbie	c273	2	1	1.509253489	c2
0	chimpanzee	24	max	daisey	c274	0	1	-0.245889613	c2
1	chimpanzee	48	zsabu	max	c276	1	1	1.509253489	c2
0	chimpanzee	28	david	maxine	c278	0	1	0.046634237	c2
1	chimpanzee	48	david	nina	c279	1	1	1.509253489	c2
0	chimpanzee	46	vis	max	c280	0	1	1.362991564	c2
0	chimpanzee	24	david	little jane	c281	0	1	-0.245889613	c2
1	chimpanzee	8	maxine	may	c283	2	1	-1.415985015	c2
1	chimpanzee	44	dolly	little jane	c284	3	1	1.216729639	c2
1	chimpanzee	45	vis	david	c286	2	1	1.289860601	c2
0	chimpanzee	30	pan	tess	c287	0	1	0.192896162	c2
1	chimpanzee	46	none	pippa	c290	1	1	1.362991564	c2
1	chimpanzee	20	diz	debbie	c291	1	1	-0.538413464	c2
0	chimpanzee	45	pan	daisey	c292	0	1	1.289860601	c2
0	chimpanzee	45	vis	tilly	c293	0	1	1.289860601	c2
0	chimpanzee	45	vis	diz	c294	0	1	1.289860601	c2
0	chimpanzee	17	moyo	tess	c295	0	1	-0.757806352	c2
1	chimpanzee	45	doug	nina	c297	1	1	1.289860601	c2
0	chimpanzee	19	david	tess	c298	0	1	-0.611544426	c2
0	chimpanzee	20	tilly	little jenkins	c299	0	1	-0.538413464	c2
